# Mouse-to-human modeling of microglia single-nuclei transcriptomics identifies immune signaling pathways and potential therapeutic candidates associated with Alzheimer’s disease

**DOI:** 10.1101/2025.02.07.637100

**Authors:** Alexander Bergendorf, Jee Hyun Park, Brendan K. Ball, Douglas K. Brubaker

## Abstract

Alzheimer’s disease (AD) is a progressive neurodegenerative disease characterized by memory loss and behavior change. Studies have found that dysregulation of microglial cells is pivotal to AD pathology. These mechanisms have been studied in mouse models to uncover potential therapeutic biomarkers. Despite these findings, there are limitations to the translatable biological information from mice to humans due to differences in physiology, timeline of disease, and the heterogeneity of humans. To address the inter-species discrepancies, we developed a novel implementation of the Translatable Components Regression (TransComp-R) framework, which integrated microglia single-nuclei mouse and human transcriptomics data to identify biological pathways in mice predictive of human AD. We compared model variations with sparse and traditional principal component analysis. We found that both dimensionality reduction techniques encoded similar AD disease biology on mouse principal components with limited differences in technical performance. Several mouse sparse principal components explained high amounts of variance in humans and significantly differentiated human AD from control microglial cells. Additionally, we identified FDA-approved medications that induced gene expression profiles correlated with projections of healthy human microglia on mouse principal components. Such medications included cabergoline, selumetinib, and palbociclib. This computational framework may support uncovering cross-species disease insights and candidate pharmacological solutions from single-cell datasets.
