## Supplemental Table 5 for "Mouse-to-human modeling of microglia single-nuclei transcriptomics identifies immune signaling pathways and potential therapeutic candidates associated with Alzheimer’s disease"

### Sheet: spca aic optimized model
Coefficient	s:
	Estimate	Std. Error	z value	Pr(>|z|)	Signif
(Intercept)	-0.9557	0.10184	-9.384	< 2e-16	***
spcaproj_2	-0.69775	0.07098	-9.831	< 2e-16	***
spcaproj_3	-0.8819	0.081	-10.888	< 2e-16	***
spcaproj_4	-0.4002	0.05733	-6.98	2.95e-12	***
spcaproj_5	0.85208	0.08395	10.149	< 2e-16	***
spcaproj_6	0.16018	0.09248	1.732	0.083258	.
spcaproj_7	0.72036	0.0965	7.465	8.36e-14	***
spcaproj_9	-0.30468	0.095	-3.207	0.001341	**
spcaproj_10	-0.3672	0.09795	-3.749	0.000178	***
spcaproj_11	-0.44469	0.09628	-4.619	3.86e-06	***
spcaproj_12	-0.34173	0.08902	-3.839	0.000124	***
spcaproj_13	-0.17452	0.09717	-1.796	0.072494	.
spcaproj_14	-0.19805	0.09189	-2.155	0.031135	*
spcaproj_15	0.21631	0.09646	2.242	0.024932	*
spcaproj_16	-0.19153	0.09526	-2.011	0.044367	*
spcaproj_18	0.18974	0.09069	2.092	0.036425	*
spcaproj_20	0.16931	0.09399	1.801	0.071631	.
spcaproj_21	-0.16664	0.10134	-1.644	0.100093
spcaproj_23	-0.14267	0.09581	-1.489	0.136479
spcaproj_24	0.2277	0.09496	2.398	0.016496	*
spcaproj_25	-0.22686	0.09417	-2.409	0.015998	*
spcaproj_27	-0.16424	0.09784	-1.679	0.093226	.
spcaproj_28	-0.2326	0.09717	-2.394	0.016672	*
spcaproj_29	-0.13759	0.0959	-1.435	0.15136
spcaproj_31	-0.27352	0.09857	-2.775	0.005521	**
spcaproj_33	0.17674	0.10008	1.766	0.077386	.
spcaproj_36	0.34992	0.09997	3.5	0.000465	***
---
Signif. cod	es: 0 ‘*	**’ 0.001 ‘	**’ 0.01	‘*’ 0.05	‘.’ 0.1 ‘ ’ 1

### Sheet: pca aic optimized model
Coefficients	:
	Estimate	Std. Error	z value	Pr(>|z|)	Signif
(Intercept)	-0.94571	0.10304	-9.178	< 2e-16	***
pcaproj_1	0.12642	0.05603	2.256	0.024041	*
pcaproj_2	-0.56273	0.07122	-7.901	2.77e-15	***
pcaproj_3	0.96246	0.08145	11.816	< 2e-16	***
pcaproj_4	-0.32629	0.05915	-5.516	3.46e-08	***
pcaproj_5	0.81676	0.07994	10.217	< 2e-16	***
pcaproj_6	-0.39159	0.09477	-4.132	3.6e-05	***
pcaproj_7	-0.77663	0.09631	-8.064	7.38e-16	***
pcaproj_8	-0.19615	0.09143	-2.145	0.031915	*
pcaproj_9	-0.36525	0.09374	-3.897	9.75e-05	***
pcaproj_10	-0.3638	0.09632	-3.777	0.000159	***
pcaproj_11	-0.44521	0.09623	-4.627	3.72e-06	***
pcaproj_12	-0.38073	0.09061	-4.202	2.65e-05	***
pcaproj_13	0.31306	0.09402	3.33	0.00087	***
pcaproj_15	0.147	0.09241	1.591	0.111662
pcaproj_18	0.42807	0.09647	4.437	9.11e-06	***
pcaproj_21	-0.17413	0.10023	-1.737	0.082322	.
pcaproj_22	-0.27342	0.09579	-2.854	0.004313	**
pcaproj_27	-0.13554	0.09592	-1.413	0.157631
pcaproj_29	0.27143	0.09827	2.762	0.005742	**
pcaproj_30	0.20328	0.09992	2.034	0.041912	*
pcaproj_32	-0.13742	0.09577	-1.435	0.151327
pcaproj_36	-0.21418	0.09527	-2.248	0.024564	*
---
Signif. code	s: 0 ‘*	**’ 0.001 ‘	**’ 0.01	‘*’ 0.05	‘.’ 0.1 ‘ ’ 1
