## Supplemental Table 6 for "Mouse-to-human modeling of microglia single-nuclei transcriptomics identifies immune signaling pathways and potential therapeutic candidates associated with Alzheimer’s disease"

### Sheet: mouse_human_var_aic_optim_pca
	principal_components	human_var	mouse_var
4	PC_4	0.246436	0.0588304
1	PC_1	0.222257	0.193978
5	PC_5	0.0762646	0.0449559
3	PC_3	0.0560032	0.0714107
2	PC_2	0.0495788	0.095129
7	PC_7	0.0435891	0.0412403
6	PC_6	0.0291264	0.0423231
15	PC_18	0.0268696	0.0287015
11	PC_11	0.0236765	0.0341306
10	PC_10	0.0222922	0.036575
8	PC_8	0.0218433	0.0408378
9	PC_9	0.0198475	0.0381378
16	PC_21	0.0197648	0.0272027
13	PC_13	0.0196817	0.0316491
12	PC_12	0.0168835	0.0327832
19	PC_29	0.0168744	0.0251136
14	PC_15	0.0155715	0.0306289
22	PC_36	0.0151876	0.0241425
18	PC_27	0.0150352	0.0255308
17	PC_22	0.01496	0.0271123
20	PC_30	0.0141932	0.0248946
21	PC_32	0.0140639	0.024692

### Sheet: mouse_human_var_aic_optim_spca
	principal_components	human_var	mouse_var
3	spca_4	0.205588	0.0599993
2	spca_3	0.104562	0.0708795
4	spca_5	0.103182	0.0488444
1	spca_2	0.0527821	0.0974201
6	spca_7	0.0411966	0.0449661
15	spca_18	0.0344813	0.0310892
9	spca_11	0.0314353	0.0373942
7	spca_9	0.0314229	0.0422529
5	spca_6	0.0294941	0.0464495
8	spca_10	0.0272285	0.0401978
12	spca_14	0.0271181	0.034021
18	spca_23	0.0243315	0.0294484
11	spca_13	0.0225647	0.0348316
13	spca_15	0.0217797	0.0335179
16	spca_20	0.0217355	0.0301002
22	spca_28	0.0213523	0.0276658
17	spca_21	0.0212359	0.0298647
10	spca_12	0.0209885	0.0360785
23	spca_29	0.0207114	0.0273454
19	spca_24	0.0204389	0.0289234
25	spca_33	0.0202145	0.0267598
24	spca_31	0.0200159	0.0269684
20	spca_25	0.0195751	0.0286319
26	spca_37	0.0191562	0.0260408
14	spca_16	0.0191276	0.0324901
21	spca_27	0.0182808	0.0278191
